# Both L-lactyl and D-lactyl enantiomers modify histones in mouse testis

**DOI:** 10.1101/2025.10.09.681385

**Authors:** Julie Manessier, Hassan Hijazi, Sabine Brugière, Marie Courçon, Christophe Masselon, Alberto de la Iglesia, Julie Cocquet, Delphine Pflieger

## Abstract

Dynamic histone post-translational modifications are crucial to precisely orchestrate gene expression programs. The recently discovered histone lysine lactylation has already been explored in various pathological contexts, but less in normal tissues. This modification exists as two enantiomers, L- and D-lactylation; the first one may more likely modify histones due to abundant L-lactate produced by glycolysis. Here we report the identification by proteomics of L- and D-lactylation on lysines of histones H3 and H4 in mouse testis. We developed a targeted proteomic analysis of histone peptides using synthetic sequences modified by L- or D-lactyl, to acquire reliable identification and quantification data. Some histone peptides bearing either enantiomer are separated by reversed-phase chromatography. Interestingly, while several lysines of H3 and H4 exhibit a balanced amount of both enantiomers, residues 18 and 79 from histone H3 (H3K18 and H3K79) appear to be significantly more D-lactylated, while H3K23 is more L-lactylated. The stoichiometry of lactylation is low over the whole sequence of H3 and H4, representing 0.01 to 0.5%, which contrasts with acetylation whose abundance substantially varies between lysines. Interestingly, lactylation is more abundant than acetylation on the C-terminal half of H3 and H4. These results suggest a mechanism producing a mixture of the two enantiomers of lactate, or of a more direct substrate for lactylation, and supporting a site-selective addition of the enantiomers.
