## Supplementary tables for "Both L-lactyl and D-lactyl enantiomers modify histones in mouse testis"

### Sheet: Suppl_table1
Peptide	Name	Type of modification
KlaSTGGKAPR	H3K9la	L- or D-latyl
KSTGGKlaAPR	H3K14la	L- or D-latyl
KlaQLATKAAR	H3K18la	L- or D-latyl
KQLATKlaAAR	H3K23la	L- or D-latyl
KlaQLATKVAR	H3tK18la	L- or D-latyl
KQLATKlaVAR	H3tK23la	L- or D-latyl
KlaSAPATGGVKKPHR	H3K27la	L- or D-latyl
KlaSAPSTGGVKKPHR	H3.3K27la	L- or D-latyl
YQKlaSTELLIR	H3K56la	L- or D-latyl
KlaLPFQR	H3K64la	L- or D-latyl
EIAQDFKlaTDLR	H3K79la	L- or D-latyl
VTIMPKlaDIQLAR	H3K122la	L- or D-latyl
GKlaGGKGLGKGGAKR	H4K5la	L- or D-latyl
GKGGKlaGLGKGGAKR	H4K8la	L- or D-latyl
GKGGKGLGKlaGGAKR	H4K12la	L- or D-latyl
GKGGKGLGKGGAKlaR	H4K16la	L- or D-latyl
DNIQGITKlaPAIR	H4K31la	L- or D-latyl
DAVTYTEHAKlaR	H4K77la	L- or D-latyl
KlaTVTAMDVVYALKR	H4K79la	L- or D-latyl
KTVTAMDVVYALKlaR	H4K91la	L- or D-latyl
KacSTGGKAPR	H3K9ac	acetyl
KSTGGKacAPR	H3K14ac	acetyl
KacQLATKAAR	H3K18ac	acetyl
KQLATKacAAR	H3K23ac	acetyl
KacQLATKVAR	H3tK18ac	acetyl
KQLATKacVAR	H3tK23ac	acetyl
KacSAPATGGVKKPHR	H3K27ac	acetyl
KacSAPSTGGVKKPHR	H3.3K27ac	acetyl
YQKacSTELLIR	H3K56ac	acetyl
KacLPFQR	H3K64ac	acetyl
EIAQDFKacTDLR	H3K79ac	acetyl
VTIMPKacDIQLAR	H3K122ac	acetyl
GKacGGKGLGKGGAKR	H4K5ac	acetyl
GKGGKacGLGKGGAKR	H4K8ac	acetyl
GKGGKGLGKacGGAKR	H4K12ac	acetyl
GKGGKGLGKGGAKacR	H4K16ac	acetyl
DNIQGITKacPAIR	H4K31ac	acetyl
DAVTYTEHAKacR	H4K77ac	acetyl
KacTVTAMDVVYALKR	H4K79ac	acetyl
KTVTAMDVVYALKacR	H4K91ac	acetyl

### Sheet: Suppl_table2
Mass [m/z]	Formula [M]	Species	CS [z]	Polarity	Start [min]	End [min]	NCE	Sequence
533.3	1064.59		2		25.87	30.87		KSTGGKAPR_ac_pro_lab_or_isomer
528.296	1054.58		2		25.87	30.87		KSTGGKAPR_ac_pro_or isomer
548.305	1094.6		2		25.93	30.93		KSTGGKAPR_lac-pro-lab_or_isomer
543.301	1084.59		2		25.93	30.93		KSTGGKAPR_lac-pro_or_isomer
575.845	1149.67		2		46.88	51.88		KQLATKAAR_ac-pro-lab_or_isomer
570.84	1139.67		2		46.88	51.88		KQLATKAAR_ac-pro_or_isomer
590.85	1179.68		2		46.81	51.81		KQLATKAAR_lac-pro_lab_or_isomer
585.846	1169.68		2		46.81	51.81		KQLATKAAR_lac-pro_or_isomer
589.86	1177.71		2		53.91	58.91		KQLATKVAR_ac-pro-lab_or_isomer
584.856	1167.7		2		53.91	58.91		KQLATKVAR_ac_pro_or_isomer
604.865	1207.72		2		53.8	58.8		KQLATKVAR_lac-pro-lab_or_isomer
599.861	1197.71		2		53.8	58.8		KQLATKVAR_lac-pro_or_isomer
827.469	1652.92		2		34.88	38.88		KSAPATGGVKKPHR_ac_pro_pro_lab
822.465	1642.92		2		34.88	38.88		KSAPATGGVKKPHR_ac_pro_pro
842.474	1682.93		2		34.81	38.81		KSAPATGGVKKPHR-lac-pro-pro-lab
837.47	1672.93		2		34.81	38.81		KSAPATGGVKKPHR-lac-pro-pro
835.467	1668.92		2		34.15	38.15		KSAPSTGGVKKPHR_ac_pro_pro_lab
830.462	1658.91		2		34.15	38.15		KSAPSTGGVKKPHR_ac_pro_pro
679.881	1357.75		2		58.38	62.38		YQKSTELLIR_ac_lab
674.877	1347.74		2		58.38	62.38		YQKSTELLIR_ac
694.887	1387.76		2		58.07	62.07		YQKSTELLIR_ lac-lab
689.883	1377.75		2		58.07	62.07		YQKSTELLIR_ lac
448.765	895.516		2		51.82	55.82		KLPFQR_ac_lab
443.761	885.507		2		51.82	55.82		KLPFQR_ac
463.77	925.526		2		51.59	55.59		KLPQR_lac_lab
458.766	915.518		2		51.59	55.59		KLPFQR_lac
722.371	1442.73		2		64.24	68.24		EIAQDFKTDLR_ac_lab
717.367	1432.72		2		64.24	68.24		EIAQDFKTDLR_ac
737.377	1472.74		2		63.99	67.99		EIAQDFKTDLR_lac_lab
732.372	1462.73		2		63.99	67.99		EIAQDFKTDLR_lac
746.925	1491.84		2		67.09	71.09		VTIMPKDIQLAR_ac_lab
741.921	1481.83		2		67.09	71.09		VTIMPKDIQLAR_ac
761.931	1521.85		2		66.8	70.8		VTIMPKDIQLAR_lac_lab
756.926	1511.84		2		66.8	70.8		VTIMPKDIQLAR_lac
773.951	1545.89		2		41.6	46.6		GKGGKGLGKGGAKR_ac_pro-pro-pro-lab_or_isomer
768.947	1535.88		2		41.6	46.6		GKGGKGLGKGGAKR_ac_pro-pro-pro_or_isomer
788.956	1575.9		2		41.44	46.44		GKGGKGLGKGGAKR_lac-pro-pro-pro-lab_or_isomer
783.952	1565.89		2		41.44	46.44		GKGGKGLGKGGAKR_lac_pro-pro-pro_or_isomer
717.403	1432.79		2		50.33	54.33		DNIQGITKPAIR_ac-lab
712.399	1422.78		2		50.33	54.33		DNIQGITKPAIR_ac
732.408	1462.8		2		50.17	54.17		DNIQGITKPAIR_lac-lab
727.404	1452.79		2		50.17	54.17		DNIQGITKPAIR_lac
699.848	1397.68		2		34.04	38.04		DAVTYTEHAKR_ac_lab
694.844	1387.67		2		34.04	38.04		DAVTYTEHAKR_ac
714.853	1427.69		2		33.85	37.85		DAVTYTEHAKR_lac_lab
709.849	1417.68		2		33.85	37.85		DAVTYTEHAKR_lac
879.989	1757.96		2		74.03	79.03		KTVTAMDVVYALKR_ac-pro-lab_or_isomer
874.984	1747.95		2		74.03	79.03		KTVTAMDVVYALKR_ac-pro_or_isomer
894.994	1787.97		2		73.79	78.79		KTVTAMDVVYALKR_lac-pro-lab_or_isomer
889.99	1777.96		2		73.79	78.79		KTVTAMDVVYALKR_lac-pro_or_isomer

### Sheet: Suppl_table3
Mass [m/z]	Formula [M]	Species	CS [z]	Polarity	Start [min]	End [min]	NCE	Sequence			y fragment ions used for quantification
533.3	1064.59		2	Positive	23.295	27.295		KSTGGKAPR_ac_pro_lab_or_isomer			y8,y7,y6
528.296	1054.58		2	Positive	23.295	27.295		KSTGGKAPR_ac_pro_or isomer			y8,y7,y6
548.305	1094.6		2	Positive	23.285	27.285		KSTGGKAPR_lac-pro-lab_or_isomer			y8,y7,y6
543.301	1084.59		2	Positive	23.285	27.285		KSTGGKAPR_lac-pro_or_isomer			y8,y7,y6
575.845	1149.67		2	Positive	46.495	50.495		KQLATKAAR_ac-pro-lab_or_isomer			y8,y7,y6,y5
570.84	1139.67		2	Positive	46.495	50.495		KQLATKAAR_ac-pro_or_isomer			y8,y7,y6,y5
590.85	1179.68		2	Positive	46.36	50.36		KQLATKAAR_lac-pro_lab_or_isomer			y8,y7,y6,y5
585.846	1169.68		2	Positive	46.36	50.36		KQLATKAAR_lac-pro_or_isomer			y8,y7,y6,y5
589.86	1177.71		2	Positive	54	58		KQLATKVAR_ac-pro-lab_or_isomer			y8,y7,y6,y5
584.856	1167.7		2	Positive	54	58		KQLATKVAR_ac_pro_or_isomer			y8,y7,y6,y5
604.865	1207.72		2	Positive	53.83	57.83		KQLATKVAR_lac-pro-lab_or_isomer			y8,y7,y6,y5
599.861	1197.71		2	Positive	53.83	57.83		KQLATKVAR_lac-pro_or_isomer			y8,y7,y6,y5
827.469	1652.92		2	Positive	33.01	37.01		KSAPATGGVKKPHR_ac_pro_pro_lab			y13,y11,y8
822.465	1642.92		2	Positive	33.01	37.01		KSAPATGGVKKPHR_ac_pro_pro			y13,y11,y8
842.474	1682.93		2	Positive	32.86	36.86		KSAPATGGVKKPHR-lac-pro-pro-lab			y13,y11,y8
837.47	1672.93		2	Positive	32.86	36.86		KSAPATGGVKKPHR-lac-pro-pro			y13,y11,y8
835.467	1668.92		2	Positive	32.21	36.21		KSAPSTGGVKKPHR_ac_pro_pro_lab			y13,y11,y8
830.462	1658.91		2	Positive	32.21	36.21		KSAPSTGGVKKPHR_ac_pro_pro			y13,y11,y8
850.472	1698.93		2	Positive	32.12	36.12		KSAPSTGGVKKPHR-lac-pro-pro-lab			y13,y11,y8
845.468	1688.92		2	Positive	32.12	36.12		KSAPSTGGVKKPHR-lac-pro-pro			y13,y11,y8
679.881	1357.75		2	Positive	58.25	62.25		YQKSTELLIR_ac_lab			y9,y8
674.877	1347.74		2	Positive	58.25	62.25		YQKSTELLIR_ac			y9,y8
694.887	1387.76		2	Positive	58.14	62.14		YQKSTELLIR_ lac-lab			y9,y8
689.883	1377.75		2	Positive	58.14	62.14		YQKSTELLIR_ lac			y9,y8
448.765	895.516		2	Positive	51.2	55.2		KLPFQR_ac_lab			y5
443.761	885.507		2	Positive	51.2	55.2		KLPFQR_ac			y5
463.77	925.526		2	Positive	51.01	55.01		KLPQR_lac_lab			y5
458.766	915.518		2	Positive	51.01	55.01		KLPFQR_lac			y5
722.371	1442.73		2	Positive	64.52	68.52		EIAQDFKTDLR_ac_lab			y9,y8,y7
717.367	1432.72		2	Positive	64.52	68.52		EIAQDFKTDLR_ac			y9,y8,y7
737.377	1472.74		2	Positive	64.18	68.18		EIAQDFKTDLR_lac_lab			y9,y8,y7
732.372	1462.73		2	Positive	64.18	68.18		EIAQDFKTDLR_lac			y9,y8,y7
746.925	1491.84		2	Positive	67.19	71.19		VTIMPKDIQLAR_ac_lab			non identified
741.921	1481.83		2	Positive	67.19	71.19		VTIMPKDIQLAR_ac			non identified
754.923	1507.83		2	Positive	59.14	63.14		VTIMPKDIQLAR_ox-ac_lab			y8
749.918	1497.82		2	Positive	59.14	63.14		VTIMPKDIQLAR_ox-ac			y8
761.931	1521.85		2	Positive	66.94	70.94		VTIMPKDIQLAR_lac_lab			non identified
756.926	1511.84		2	Positive	66.94	70.94		VTIMPKDIQLAR_lac			non identified
769.928	1537.84		2	Positive	59.03	63.03		VTIMPKDIQLAR_ox_lac_lab			y8
764.924	1527.83		2	Positive	59.03	63.03		VTIMPKDIQLAR_ox_lac			y8
773.951	1545.89		2	Positive	40.855	44.855		GKGGKGLGKGGAKR_ac_pro-pro-pro-lab_or_isomer			y5
768.947	1535.88		2	Positive	40.855	44.855		GKGGKGLGKGGAKR_ac_pro-pro-pro_or_isomer			y5
788.956	1575.9		2	Positive	40.705	44.705		GKGGKGLGKGGAKR_lac-pro-pro-pro-lab_or_isomer			y5
783.952	1565.89		2	Positive	40.705	44.705		GKGGKGLGKGGAKR_lac_pro-pro-pro_or_isomer			y5
717.403	1432.79		2	Positive	49.69	53.69		DNIQGITKPAIR_ac-lab			y9,y8,y6
712.399	1422.78		2	Positive	49.69	53.69		DNIQGITKPAIR_ac			y9,y8,y6
732.408	1462.8		2	Positive	49.53	53.53		DNIQGITKPAIR_lac-lab			y9,y8,y6
727.404	1452.79		2	Positive	49.53	53.53		DNIQGITKPAIR_lac			y9,y8,y6
699.848	1397.68		2	Positive	32.17	36.17		DAVTYTEHAKR_ac_lab			y6,y5
694.844	1387.67		2	Positive	32.17	36.17		DAVTYTEHAKR_ac			y6,y5
714.853	1427.69		2	Positive	31.93	35.93		DAVTYTEHAKR_lac_lab			y6,y5
709.849	1417.68		2	Positive	31.93	35.93		DAVTYTEHAKR_lac			y6,y5
879.989	1757.96		2	Positive	73.72	77.72		KTVTAMDVVYALKR_ac-pro-lab_or_isomer			non identified
874.984	1747.95		2	Positive	73.72	77.72		KTVTAMDVVYALKR_ac-pro_or_isomer			non identified
887.986	1773.96		2	Positive	69.565	73.565		KTVTAMDVVYALKR_ac-ox-pro-lab_or_isomer
882.982	1763.95		2	Positive	69.565	73.565		KTVTAMDVVYALKR_ac-ox-pro_or_isomer
894.994	1787.97		2	Positive	73.72	77.72		KTVTAMDVVYALKR_lac-pro-lab_or_isomer
889.99	1777.96		2	Positive	73.72	77.72		KTVTAMDVVYALKR_lac-pro_or_isomer
902.992	1803.97		2	Positive	69.565	73.565		KTVTAMDVVYALKR_lac-ox-pro-lab_or_isomer
897.987	1793.96		2	Positive	69.565	73.565		KTVTAMDVVYALKR_lac-ox-pro_or_isomer

### Sheet: Suppl_table4
Estimation by DDA analyses of the relative abundance of acetylation on the N-terminal lysines of histones H3 and H4
	H3K9	H3K14	H3.1K18	H3.1K23	H3.tK18	H3.tK23	H3.1K27	H3.3K27		H4K5_8_12	H4K16ac
rep1	0.0100353	0.255323	0.11009	0.282275	0.10481	0.265069	0.000923099	0.00240013		0.127217	0.340421
rep2	0.00532236	0.200795	0.0671048	0.270262	0.0533315	0.213947	0.0008	0.0022		0.0608678	0.3616
rep3	0.00934336	0.185166	0.127861	0.28986	0.115331	0.28249	0.000926374	0.00217623		0.148081	0.32899
rep4	0.0101308	0.238092	0.113974	0.278962	0.0888233	0.261522	0.000598236	0.0021527		0.119494	0.349665
average	0.00870796	0.219844	0.104758	0.28034	0.0905739	0.255757	0.000811927	0.00223226		0.113915	0.345169

### Sheet: Suppl_table5
Mass [m/z]	Formula [M]	Species	CS [z]	Polarity	Start [min]	End [min]	NCE	Sequence	Residue		y ions for quantification
679.881	1357.75		2	Positive	57.78	61.78		YQKSTELLIR_ac_lab	H3K56		y9,y8
674.877	1347.74		2	Positive	57.78	61.78		YQKSTELLIR_ac	H3K56		y9,y8
681.885	1361.76		2	Positive	60.05	64.05		YQKSTELLIR_pro	H3K56		y9,y8
448.765	895.516		2	Positive	50.88	54.88		KLPFQR_ac_lab	H3K64		y5
443.761	885.507		2	Positive	50.88	54.88		KLPFQR_ac	H3K64		y5
450.769	899.523		2	Positive	53.42	57.42		KLPFQR_pro	H3K64		y5
722.371	1442.73		2	Positive	63.75	67.75		EIAQDFKTDLR_ac_lab	H3K79		y9,y8,y7
717.367	1432.72		2	Positive	63.75	67.75		EIAQDFKTDLR_ac	H3K79		y9,y8,y7
731.383	1460.75		2	Positive	69.36	73.36		EIAQDFKTDLR_bu	H3K79		y9,y8,y7
710.378	1418.74		2	Positive	52.91	56.91		EIAQDFKTDLR_me2	H3K79		y9,y8,y7
724.375	1446.74		2	Positive	66.36	70.36		EIAQDFKTDLR_pro	H3K79		y9,y8,y7
746.925	1491.84		2	Positive	66.35	70.35		VTIMPKDIQLAR_ac_lab	H3K122
741.921	1481.83		2	Positive	66.35	70.35		VTIMPKDIQLAR_ac	H3K122		non identified
754.923	1507.83		2	Positive	58.59	62.52		VTIMPKDIQLAR_ox-ac_lab	H3K122		y8
749.918	1497.82		2	Positive	58.59	62.52		VTIMPKDIQLAR_ox-ac	H3K122		y8
756.926	1511.84		2	Positive	60.65	64.65		VTIMPKDIQLAR_ox-pro	H3K122		y8
717.403	1432.79		2	Positive	49.32	53.32		DNIQGITKPAIR_ac-lab	H4K31		y9,y8,y6
712.399	1422.78		2	Positive	49.32	53.32		DNIQGITKPAIR_ac	H4K31		y9,y8,y6
719.407	1436.8		2	Positive	51.64	55.64		DNIQGITKPAIR_pro	H4K31		y9,y8,y6
699.848	1397.68		2	Positive	32.63	36.63		DAVTYTEHAKR_ac_lab	H4K77		y6,y5
694.844	1387.67		2	Positive	32.63	36.63		DAVTYTEHAKR_ac	H4K77		y6,y5
701.852	1401.69		2	Positive	35.49	39.49		DAVTYTEHAKR_pro	H4K77		y6,y5
887.986	1773.96		2	Positive	68.715	73.715		KTVTAMDVVYALKR_ac-ox-pro-lab_or_isomer	H4K79/91
882.982	1763.95		2	Positive	68.715	73.715		KTVTAMDVVYALKR_ac-ox-pro_or_isomer	H4K79/91
889.99	1777.96		2	Positive	69.925	74.925		KTVTAMDVVYALKR_pro-ox-pro_or_isomer	H4K79/91

### Sheet: Suppl_table6
Estimation by PRM analyses of the relative abundance of acetylation on the C-terminal lysines of histones H3 and H4
	H3K56	H3K64	H3K79	H3K122		H4K77
rep1	0.000173592	1.65425e-05	0.000150063	0.000203341		9.7884e-05
rep2	0.000136358	2.07004e-05	0.000132598	0.000130038		0.000109845
rep3	0.000168069	1.83886e-05	0.000163362	0.000197392		9.70622e-05
rep4	0.000169377	1.74963e-05	0.000145916	0.000191823		0.000101419
average	0.000161849	1.8282e-05	0.000147985	0.000180648		0.000101552

### Sheet: Suppl_table7
MS1 intensities of H3.1 K18(pr)Q(ox)K23(pr) and K18(pr)K23(pr) peptides in different analyses of mouse testis histones at the apex of their chromatographic peaks.
Raw files	K18(pr)Q(ox)K23pr	K18(pr)K23(pr)	Ratio pr-pr/pr-ox-pr	Ratio pr-ox-pr/pr-pr
HF1_021175	16700000	970000000	58	0.017
HF1_021177	11200000	897000000	80	0.012
HF1_021179	22400000	1080000000	48	0.02
HF1_021181	17800000	1080000000	61	0.016
HF2_025222	33600000	1920000000	57	0.018

### Sheet: Suppl_table8
Quantification of the relative abundances of L- and D-lactylation from selected MS2 fragments in Skyline
	rep1	rep2	rep3	rep4
K9(D-lac)	830350	3968267	2779119	3388816
K9(L-lac)	715913	3374810	2661492	2325969
H3K18(D-lac)	2297889	10809120	7254831	8089629
H3K18(L-lac)	2059885	7816893	5805521	4984290
H3K23(D-lac)	1840658	7508475	4848156	4474158
H3K23(L-lac)	2792960	10680849	7306842	7841293
H3.tK18(D-lac)	2159471	6821526	5886464	5022982
H3.tK18(L-lac)	825317	4419749	1847672	2148823
H3.tK23(D-lac)	1762728	7423907	4546432	5572035
H3.tK23(L-lac)	3257920	10589609	9546731	7653114
H3K56(D-lac)	172533	717977	459232	381342
H3K56(L-lac)	202314	637471	457803	388041
H4K77(D-lac)	299000	591000	596000	367000
H4K77(L-lac)	253000	878000	674000	534000
